# SegFinder: an automated tool for identifying RNA virus genome segments through co-occurrence in multiple sequenced samples

**DOI:** 10.1101/2024.08.19.608591

**Authors:** Xue Liu, Jianbin Kong, Yongtao Shan, Ziyue Yang, Jiafan Miao, Yuanfei Pan, Tianyang Luo, Zhiyuan Shi, Yingmei Wang, Qinyu Gou, Chunhui Yang, Chunmei Li, Shaochuan Li, Xu Zhang, Yanni Sun, Edward C. Holmes, Deyin Guo, Mang Shi

**Author notes:** These authors contributed equally to this work (Xue Liu, Jianbin Kong).

## Abstract

Metagenomic sequencing has expanded the RNA virosphere, but many identified viral genomes remain incomplete, especially for segmented viruses. Traditional methods relying on sequence homology struggle to identify highly divergent segments and group them confidently within a single virus species. To address this, we developed a new bioinformatic tool – SegFinder – that identifies virus genome segments based on their common co-occurrence at similar abundance within segmented viruses. SegFinder successfully re-discovered all segments from a test data set of individual mosquito transcriptomes, which was also used to establish parameter thresholds for reliable segment identification. Using these optimal parameters, we applied SegFinder to 858 libraries from eight metagenomic sequencing projects, including vertebrates, invertebrates, plants, and environmental samples. Furthermore, we identified 108 (excluding RdRP) unique viral genome segments, of which 55 were novel and 32 showed no recognizable sequence homology to known sequences but which were verified by the presence of conserved sequences at the genome termini. SegFinder is also able to identify segmented genome structures in viruses previously considered to be predominantly unsegmented, and in doing so expanded the number of known families and orders of segmented RNA viruses, making it a valuable tool in an era of large-scale parallel sequencing.
