## Supplementary Table 1 for "SegFinder: an automated tool for identifying RNA virus genome segments through co-occurrence in multiple sequenced samples"

### Sheet: Sheet1
Supplementary Table 1. Segmented viruses identified in the individually sequenced mosquito transcriptomes (PRJNA605178)
ID	Frequency	Contig_length	RdRP	RdRP blastx hits	RdRP identity	nr blastx hits	nr identity	nt blast hits	nt identity	TPM	Cluster	Correlation
SRR11035283_k141_2802_flag_1_multi_349.0000_len_3143	53	3143	yes	narna-levi-like_add_AJT39597_Narnaviridae_environmental_sample	83.7	MAG: hypothetical protein [Culex narnavirus 1]	100	MAG: Culex narnavirus 1 isolate CMS001_040_ALCO genomic sequence, sequence	100	28183.6	cluster_1	*
SRR11035283_k141_1952_flag_1_multi_947.0000_len_851	56	851	no			MAG: hypothetical protein [Culex narnavirus 1]	100	MAG: Culex narnavirus 1 isolate CMS001_040_ALCO genomic sequence, sequence	100	156420	cluster_1	0.91631
SRR11035323_k141_520_flag_1_multi_405.0000_len_7531	7	7455	yes	mono-chu-like_YP_009182177_Imjin_River_virus_1	90.4	RNA-dependent RNA polymerase [Culex mosquito virus 4]	100	Culex mosquito virus 4 isolate CMS002_057a_PLCR RNA-dependent RNA polymerase gene, complete cds	100	144484	cluster_1	*
SRR11035323_k141_2375_flag_1_multi_135.0000_len_5313	7	5313	no			putative glycoprotein [Culex mosquito virus 4]	100	Culex mosquito virus 4 isolate CMS002_057a_PLCR putative glycoprotein and putative nucleoprotein genes, complete cds	100	48639.4	cluster_1	0.991873
SRR11035265_k141_2458_flag_1_multi_111.0000_len_6934	9	6860	yes	bunya-arena-like_mosHB136809_Wutai_Mosquito_Virus	52.5	MAG: RNA-dependent RNA polymerase [Niwlog virus]	100	MAG: Niwlog virus isolate CMS001_056_ALCO RNA-dependent RNA polymerase gene, complete cds	100	73561.8	cluster_1	*
SRR11035265_k141_1796_flag_1_multi_236.0000_len_1435	9	1435	no			MAG: nucleoprotein [Niwlog virus]	100	MAG: Niwlog virus isolate CMS001_021_ALCO nucleoprotein gene, complete cds	99.93	186292	cluster_1	0.999628
SRR11035265_k141_2255_flag_1_multi_162.0000_len_3963	10	3963	no			MAG: glycoprotein [Niwlog virus]	100	MAG: Niwlog virus isolate CMS001_011_ALCO glycoprotein gene, complete cds	99.645	110954	cluster_1	0.951695
SRR11035220_k141_5089_flag_1_multi_103.0000_len_6409	19	6409	yes	bunya-arena-like_YP_009553313_Yongsan_bunyavirus_1	47	MAG: RNA-dependent RNA polymerase [Miglotas virus]	100	MAG: Miglotas virus isolate CMS002_028b_WVAL RNA-dependent RNA polymerase gene, complete cds	100	11234	cluster_2	*
SRR11035220_k141_2131_flag_1_multi_1084.4837_len_2105	17	2072	no			MAG: nucleoprotein [Miglotas virus]	100	MAG: Miglotas virus isolate CMS002_028b_WVAL hypothetical protein and nucleoprotein genes, complete cds	100	134399	cluster_2	0.946147
SRR11035220_k141_6982_flag_1_multi_68.0000_len_2238	15	2175	no			MAG: glycoprotein [Miglotas virus]	100	MAG: Miglotas virus isolate CMS002_028b_WVAL glycoprotein gene, complete cds	100	8409.62	cluster_2	0.900293
SRR11035365_k141_1816_flag_1_multi_567.9600_len_7672	42	7554	yes	bunya-arena-like_QIN93570_Culex_Bunya_like_virus_2435	99.7	MAG: RNA-dependent RNA polymerase [Culex Bunyavirus 2]	100	MAG: Culex Bunyavirus 2 isolate CMS002_035a_COAV RNA-dependent RNA polymerase gene, complete cds	99.84	8760.24	cluster_2	*
SRR11035365_k141_4136_flag_1_multi_3420.0000_len_1726	47	1658	no			MAG: nucleoprotein [Culex Bunyavirus 2]	100	MAG: Culex Bunyavirus 2 isolate CMS002_029d_WVAL nucleoprotein gene, complete cds	99.87	66910.4	cluster_2	0.883503
SRR11035365_k141_4860_flag_1_multi_339.0000_len_1921	34	1921	no			MAG: glycoprotein [Culex Bunyavirus 2]	100	MAG: Culex Bunyavirus 2 isolate CMS002_035a_COAV glycoprotein gene, complete cds	100	5912.62	cluster_2	0.858048
SRR11035344_k141_3161_flag_1_multi_3696.9018_len_3136	17	3076	yes	luteo-sobemo-like_mosZJ35391_Sobemovirus_len2961_473aa	100	MAG: putative serine protease [Wenzhou sobemo-like virus 4]	99.5	MAG: Wenzhou sobemo-like virus 4 isolate CMS002_045b_WVAL segment RNA1 genomic sequence, sequence	100	362157	cluster_3	*
SRR11035344_k141_670_flag_1_multi_2852.0000_len_1667	11	1667	no			MAG: hypothetical protein [Wenzhou sobemo-like virus 4]	100	MAG: Wenzhou sobemo-like virus 4 isolate CMS002_045g_WVAL segment RNA2 genomic sequence, sequence	100	327772	cluster_3	0.80059
SRR11035331_k141_1337_flag_1_multi_537.0000_len_3217	77	3142	yes	luteo-sobemo-like_mosZJ35391_Sobemovirus_len2961_473aa	82.2	MAG: putative serine protease [Marma virus]	100	MAG: Marma virus isolate CMS001_015_ALCO segment RNA1 genomic sequence, sequence	100	102864	cluster_2	*
SRR11035331_k141_1558_flag_1_multi_506.0000_len_1709	73	1657	no			hypothetical protein [Culex inatomii luteo-like virus]	68.6	MAG: Marma virus isolate CMS001_015_ALCO segment RNA2 genomic sequence, sequence	100	108816	cluster_2	0.846213
SRR11035300_k141_5618_flag_1_multi_85.0000_len_3178	16	3178	yes	luteo-sobemo-like_AXQ04826_Culex_mosquito_virus_6_Culex_372	99.7	MAG: putative serine protease [Culex mosquito virus 6]	98.9	MAG: Culex mosquito virus 6 isolate CMS001_024_ALCO segment RNA1 putative serine protease and RNA-dependent RNA polymerase genes, complete cds	100	24511.5	cluster_1	*
SRR11035300_k141_4826_flag_1_multi_186.0000_len_1543	16	1543	no			MAG: capsid protein [Culex mosquito virus 6]	100	MAG: Culex mosquito virus 6 isolate CMS001_024_ALCO segment RNA2 capsid protein gene, complete cds	100	59066.1	cluster_1	0.942061
SRR11035370_k141_3663_flag_1_multi_66.0000_len_2432	20	2432	yes	orthomyxo-like_add_QGA70939_Wuhan_Mosquito_Virus_6	98	MAG: polymerase PB1 [Wuhan Mosquito Virus 6]	100	MAG: Wuhan Mosquito Virus 6 isolate CMS002_029e_WVAL polymerase PB1 gene, complete cds	100	3606.3	cluster_2	*
SRR11035370_k141_3530_flag_1_multi_70.0000_len_851	15	851	no			MAG: hypothetical protein [Wuhan Mosquito Virus 6]	100	MAG: Wuhan Mosquito Virus 6 isolate CMS002_029e_WVAL hypothetical protein gene, complete cds	100	7312.59	cluster_2	0.824238
SRR11035370_k141_3670_flag_1_multi_85.0000_len_2228	16	2228	no			MAG: polymerase PA [Wuhan Mosquito Virus 6]	99.7	MAG: Wuhan Mosquito Virus 6 isolate CMS002_029d_WVAL polymerase PA gene, complete cds	99.82	4782.45	cluster_2	0.853057
SRR11035370_k141_4634_flag_1_multi_38.0000_len_2436	16	2436	no			MAG: polymerase PB2 [Wuhan Mosquito Virus 6]	100	MAG: Wuhan Mosquito Virus 6 isolate CMS002_029e_WVAL polymerase PB2 gene, complete cds	100	2044.37	cluster_2	0.798679
SRR11035370_k141_5830_flag_3_multi_118.1987_len_735	14	735	no			MAG: hypothetical protein 3 [Wuhan Mosquito Virus 6]	100	MAG: Wuhan Mosquito Virus 6 isolate CMS002_029d_WVAL hypothetical protein 3 gene, complete cds	98.505	2662.3	cluster_2	0.852768
SRR11035370_k141_2213_flag_1_multi_221.0000_len_1860	17	1860	no			MAG: nucleoprotein [Wuhan Mosquito Virus 6]	100	MAG: Wuhan Mosquito Virus 6 isolate CMS002_029e_WVAL nucleoprotein gene, complete cds	100	13221.9	cluster_2	0.876113
SRR11035370_k141_1986_flag_1_multi_47.0000_len_1498	14	1498	no			MAG: hypothetical protein [Wuhan Mosquito Virus 6]	100	MAG: Wuhan Mosquito Virus 6 isolate CMS002_029e_WVAL hypothetical protein gene, complete cds	100	3077.98	cluster_2	0.852799
SRR11035370_k141_5416_flag_1_multi_36.0000_len_647	15	647	no			MAG: hypothetical protein 2 [Wuhan Mosquito Virus 6]	100	MAG: Wuhan Mosquito Virus 6 isolate CMS002_029e_WVAL hypothetical protein 2 gene, complete cds	100	5337.96	cluster_2	0.875781
SRR11035370_k141_2867_flag_1_multi_291.0000_len_2858	13	2779	yes	luteo-sobemo-like_YP_009337354_Wenzhou_sobemo-like_virus_3	93.2	MAG: putative serine protease [Culex-associated Luteo-like virus]	100	MAG: Culex-associated Luteo-like virus isolate CMS002_029e_WVAL segment RNA1 genomic sequence, sequence	100	15902.1	cluster_3	*
SRR11035370_k141_1353_flag_1_multi_207.0000_len_1609	11	1609	no			MAG: hypothetical protein [Culex-associated Luteo-like virus]	100	MAG: Culex-associated Luteo-like virus isolate CMS002_029e_WVAL segment RNA2 genomic sequence, sequence	100	13009.1	cluster_3	0.835601
SRR11035370_k141_4484_flag_1_multi_1177.0000_len_841	9	701	no							194888	cluster_3	0.830703
