## Supplementary Table 2 for "SegFinder: an automated tool for identifying RNA virus genome segments through co-occurrence in multiple sequenced samples"

### Sheet: Sheet1
Supplementary Table 2. Data sets used in this study
Bioproject	SRA number	Sample Types	Classification	Date
PRJNA778885	48	Mosquito	Invertebrate	2022
PRJNA706851	155	Honeybees	Invertebrate	2021
PRJNA808220	110	Beet	Plant	2022
PRJNA929070	149	Bats	Vertebrata	2023
PRJNA880647	47	Wheat rhizosphere soild and roots	Plants/environmental	2023
PRJNA845961	162	Pangolins	Vertebrata	2022
PRJEB35805	112	Seasonal Root	Plant	2022
PRJNA386568	75	Peat	Environmental	2018
