## Supplementary Table 3 for "SegFinder: an automated tool for identifying RNA virus genome segments through co-occurrence in multiple sequenced samples"

### Sheet: Sheet1
Supplementary Table 3. Detailed information on the virus segment identified from previously published data
Samples	ID	Frequency	Contig_length	RdRP	RdRP blastx hits	RdRP identtity	nr blastx hits	nr identity	Family	Segment name	nt blast hit	nt identity	TPM	Cluster	Correlation
PRJNA778885	XY1822_NODE_1773_length_1771_cov_2342.001748	48	1771	yes	partiti-picobirna-like_UYE93752.1_Sonnbo_virus	100	RNA-dependent RNA polymerase [Sonnbo virus]	99.5	Partitiviridae		Sonnbo virus isolate OTU64 RNA-dependent RNA polymerase gene, complete cds	98.618	12014.8	cluster_12	*
PRJNA778885	XY1822_NODE_1824_length_1750_cov_2311.749853	47	1496	no			putative capsid protein [Zeya Brook partiti-like virus 1]	65.7					13919	cluster_12	0.983825
PRJNA778885	XY1822_NODE_2264_length_1623_cov_1390.494898	47	1623	no			putative capsid protein [Zeya Brook partiti-like virus 1]	63.8					7206.34	cluster_12	0.984151
PRJNA778885	XY1822_NODE_3383_length_1401_cov_3099.193908	48	1401	no						Sonnbo virus segment4			16384	cluster_12	0.979483
PRJNA778885	XY1809_NODE_416_length_2486_cov_3137.835870	48	2486	yes	orthomyxo-like_add_QGA70939_Wuhan_Mosquito_Virus_6	98.1	PB1 [Wuhan Mosquito Virus 6]	99.9	Orthomyxoviridae		MAG: Wuhan Mosquito Virus 6 isolate XY70035 polymerase PB1 gene, partial cds	99.71	20923.9	cluster_13	*
PRJNA778885	XY1809_NODE_406_length_2493_cov_1259.579573	48	2493	no			MAG: PB2 polymerase [Culex pipiens orthomyxo-like virus]	99.6			MAG: Wuhan Mosquito Virus 6 isolate CMS001_042_ALCO polymerase PB2 gene, complete cds	98.854	8393.22	cluster_13	0.978289
PRJNA778885	XY1809_NODE_604_length_2240_cov_3690.862243	48	2240	no			PA [Wuhan Mosquito Virus 6]	99.3			MAG: Culex pipiens orthomyxo-like virus isolate OC3 cRNA sequence, sequence	98.864	25008.6	cluster_13	0.993378
PRJNA778885	XY1809_NODE_967_length_1915_cov_4012.105914	48	1915	no			MAG: nucleoprotein [Culex pipiens orthomyxo-like virus]	99.8			MAG: Culex pipiens orthomyxo-like virus isolate OC4 cRNA sequence, sequence	98.976	27648.9	cluster_13	0.978289
PRJNA778885	XY1809_NODE_2377_length_1408_cov_1285.217295	48	1408	no			MAG: hypothetical protein [Wuhan Mosquito Virus 6]	96.9			MAG: Wuhan Mosquito Virus 6 isolate CMS002_056a_PLCR hypothetical protein gene, complete cds	96.372	13369.9	cluster_13	0.98947
PRJNA778885	XY1809_NODE_6239_length_959_cov_9453.120575	48	959	no			MAG: hypothetical protein [Wuhan Mosquito Virus 6]	100			MAG: Wuhan Mosquito Virus 6 isolate CMS001_032_ALCO hypothetical protein gene, complete cds	99.073	75777.6	cluster_13	0.985671
PRJNA778885	XY1809_NODE_13083_length_677_cov_939.080386	47	677	no			MAG: hypothetical protein 2 [Wuhan Mosquito Virus 6]	98.9			MAG: Wuhan Mosquito Virus 6 isolate CMS002_029e_WVAL hypothetical protein 2 gene, complete cds	98.574	8016.67	cluster_13	0.960812
PRJNA778885	XY1809_NODE_13586_length_665_cov_4489.449180	48	665	no			MAG: hypothetical protein 3 [Wuhan Mosquito Virus 6]	99.3			MAG: Wuhan Mosquito Virus 6 isolate CMS002_029e_WVAL hypothetical protein 3 gene, complete cds	97.447	39465.6	cluster_13	0.98426
PRJNA778885	XY1833_NODE_391_length_2507_cov_372.688010	43	2433	yes	orthomyxo-like_add_QGA70921_Wuhan_Mosquito_Virus_4	98.2	PB1 [Wuhan Mosquito Virus 4]	99.9	Orthomyxoviridae		MAG: Wuhan Mosquito Virus 4 isolate XY41169 polymerase PB1 gene, partial cds	99.582	847.141	cluster_19	*
PRJNA778885	XY1833_NODE_431_length_2434_cov_196.659100	44	2434	no			polymerase PB2 [Wuhan Mosquito Virus 4]	99.9			Wuhan Mosquito Virus 4 strain 3mos5038 segment PB2 polymerase PB2 gene, complete cds<>Wuhan Mosquito Virus 4 strain XC3-4 segment PB2 polymerase PB2 gene, complete cds	98.308	439.947	cluster_19	0.953175
PRJNA778885	XY1833_NODE_569_length_2247_cov_327.136861	42	2247	no			polymerase PA [Wuhan Mosquito Virus 4]	99.6			Wuhan Mosquito Virus 4 strain 3mos5038 segment PA polymerase PA gene, complete cds<>Wuhan Mosquito Virus 4 strain XC3-4 segment PA polymerase PA gene, complete cds	98.397	730.98	cluster_19	0.958063
PRJNA778885	XY1833_NODE_928_length_1932_cov_439.777304	47	1932	no			nucleocapsid protein [Wuhan Mosquito Virus 4]	98.6			Wuhan Mosquito Virus 4 strain 3mos5038 segment NP nucleocapsid protein gene, complete cds<>Wuhan Mosquito Virus 4 strain XC3-4 segment NP nucleocapsid protein gene, complete cds	98.771	1005.44	cluster_19	0.977734
PRJNA778885	XY1833_NODE_1755_length_1573_cov_294.202899	44	1509	no			MAG: hypothetical protein 1 [Byreska virus]	32.7		Wuhan Mosquito Virus 4 segment5			724.527	cluster_19	0.968983
PRJNA778885	XY1833_NODE_8786_length_842_cov_1342.970775	45	842	no						Wuhan Mosquito Virus 4 segment6			3565.71	cluster_19	0.970346
PRJNA778885	XY1833_NODE_14492_length_668_cov_989.316476	44	668	no						Wuhan Mosquito Virus 4 segment7			3040.63	cluster_19	0.957358
PRJNA778885	XY1833_NODE_17508_length_610_cov_4528.082883	47	610	no						Wuhan Mosquito Virus 4 segment8			13741.4	cluster_19	0.957098
PRJNA778885	XY1833_NODE_104_length_3794_cov_1436.682535	23	3794	yes	reo-like_add_NP_694469_Banna_virus_strain_JKT-6423	91	MAG: VP1, partial [Banna virus]	98.9	Sedoreoviridae		MAG: Banna virus isolate XY31283 VP1 gene, partial cds	97.402	3094.46	cluster_11	*
PRJNA778885	XY1833_NODE_180_length_3210_cov_894.413946	24	3156	no			VP2 [Banna virus]	99.1			Banna virus isolate 02VN078b segment 2 VP2 gene, complete cds	94.446	1981.83	cluster_11	0.944326
PRJNA778885	XY1833_NODE_434_length_2426_cov_8821.959511	24	2426	no			VP3 [Banna virus]	96.5			Banna virus isolate 02VN078b segment 3 VP3 gene, complete cds	94.078	19933.8	cluster_11	0.96173
PRJNA778885	XY1833_NODE_799_length_2022_cov_1018.253177	21	2022	no			VP4 [Banna virus]	97.9			Banna virus isolate 02VN078b segment 4 VP4 gene, complete cds	94.651	2298.56	cluster_11	0.944949
PRJNA778885	XY1833_NODE_1305_length_1736_cov_840.592504	18	1679	no			VP5 [Banna virus]	97.8			Banna virus isolate 02VN078b segment 5 VP5 gene, complete cds	96.249	2011.06	cluster_11	0.823168
PRJNA778885	XY1833_NODE_1400_length_1699_cov_1485.894161	22	1699	no			VP6, partial [Banna virus]	98.6			Banna virus isolate 02VN078b segment 6 VP6 gene, complete cds	96.026	3418.87	cluster_11	0.943383
PRJNA778885	XY1833_NODE_4171_length_1145_cov_9113.238532	23	1145	no			MAG: viral structural protein VP7 [Seadornavirus sp.]	96.1			Banna virus isolate 02VN078b segment 7 VP7 gene, complete cds	92.877	22448	cluster_11	0.969919
PRJNA778885	XY1833_NODE_4483_length_1113_cov_753.414934	19	1113	no			VP8 [Banna virus]	95.7			Banna virus isolate 02VN078b segment 8 VP8 gene, complete cds	95.1	1861.92	cluster_11	0.869973
PRJNA778885	XY1833_NODE_4531_length_1107_cov_1278.594106	21	1107	no			VP9 [Banna virus]	98.6			Banna virus isolate 02VN078b segment 9 Vp9 gene, complete cds	91.713	3159.95	cluster_11	0.940041
PRJNA778885	XY1833_NODE_5459_length_1029_cov_19842.348049	23	1029	no			VP10 [Banna virus]	98			Banna virus isolate 02VN078b segment 10 VP10 gene, complete cds	96.653	50497.6	cluster_11	0.975228
PRJNA778885	XY1833_NODE_7166_length_921_cov_20233.911085	23	921	no			MAG: viral structural protein VP11 [Seadornavirus sp.]	98.9			Banna virus isolate 02VN078b segment 11 VP11 gene, complete cds	95.678	53082.7	cluster_11	0.963852
PRJNA778885	XY1833_NODE_8261_length_866_cov_10112.478422	23	866	no			dsRNA binding protein [Banna virus]	96.6			Banna virus isolate 02VN078b segment 12 VP12 gene, complete cds	96.69	26770.1	cluster_11	0.971309
PRJNA778885	XY1834_NODE_39_length_3788_cov_12202.687383	48	3242	yes	reo-like_AZL88836_Hubei_reo-like_virus_7	97.7	MAG: RNA-dependent RNA polymerase [Hubei reo-like virus 7]	100	Spinareoviridae		MAG: Hubei reo-like virus 7 isolate XY13255 RNA-dependent RNA polymerase mRNA, complete cds	99.892	52207.6	cluster_8	*
PRJNA778885	XY1834_NODE_34_length_3946_cov_12043.120792	48	3431	no			MAG: Nsp4 [Elemess virus]	30.8		Hubei reo-like virus 7 segment2			51112.2	cluster_8	0.994681
PRJNA778885	XY1834_NODE_41_length_3728_cov_8676.444323	48	3235	no			MAG: major capsid protein [Elemess virus]	45.2		Hubei reo-like virus 7 segment3			36357	cluster_8	0.986756
PRJNA778885	XY1834_NODE_44_length_3715_cov_14260.949727	48	3234	no			MAG: Nsp1 [Elemess virus]	48.3		Hubei reo-like virus 7 segment4			61398.6	cluster_8	0.989253
PRJNA778885	XY1834_NODE_64_length_3235_cov_12985.038050	47	2993	no			MAG: turret [Elemess virus]	49.5		Hubei reo-like virus 7 segment5			48177	cluster_8	0.967868
PRJNA778885	XY1834_NODE_437_length_1834_cov_11753.618887	45	1686	no			MAG: structural protein [Elemess virus]	43		Hubei reo-like virus 7 segment6			56210.9	cluster_8	0.982521
PRJNA778885	XY1834_NODE_943_length_1457_cov_2701.257489	42	1400	no						Hubei reo-like virus 7 segment7			12115	cluster_8	0.959118
PRJNA778885	XY1834_NODE_1165_length_1369_cov_7108.035008	45	1095	no			MAG: clamp protein [Elemess virus]	41.4		Hubei reo-like virus 7 segment8			35930.6	cluster_8	0.97731
PRJNA778885	XY1834_NODE_1840_length_1183_cov_1318.033688	35	1108	no			MAG: Nsp8, partial [Elemess virus]	31.7		Hubei reo-like virus 7 segment9			6369.76	cluster_8	0.91716
PRJNA778885	XY1808_NODE_34_length_3247_cov_24138.669799	48	3247	yes	narna-levi-like_YP_009333331_Zhejiang_mosquito_virus_3	97.3	MAG: RNA-dependent RNA polymerase, partial [Zhejiang mosquito virus 3]	99.1	Narnaviridae		MAG: Zhejiang mosquito virus 3 isolate XY152159 RNA-dependent RNA polymerase mRNA, partial cds	99.501	142389	cluster_9	*
PRJNA778885	XY1808_NODE_3352_length_997_cov_48534.789809	48	997	no						Zhejiang mosquito virus 3 segment2			332714	cluster_9	0.92868
PRJNA778885	XY1833_NODE_267_length_2817_cov_2441.567343	34	2817	yes	narna-levi-like_YP_009337744_Hubei_narna-like_virus_17	71.5	MAG: RNA-dependent RNA polymerase, partial [XiangYun narna-levi-like virus 8]	99.9	Narnaviridae		Narnaviridae sp. strain YX788 RNA-dependent RNA polymerase gene, complete cds	92.444	5226.65	cluster_18	*
PRJNA778885	XY1833_NODE_908_length_1945_cov_2272.514286	24	1945	no						XiangYun narna-levi-like virus 8 segment2	Rinkaby virus isolate OTU75 hypothetical protein, RNA-dependent RNA polymerase, and hypothetical protein genes, complete cds	80.45	5790.9	cluster_18	0.845107
PRJNA778885	XY1805_NODE_5_length_6933_cov_332.052922	25	6933	yes	bunya-arena-like_mosHB136809_Wutai_Mosquito_Virus	87.9	MAG: RNA-dependent RNA polymerase, partial [XiangYun bunya-arena-like_virus 13]	100	Phenuiviridae		MAG: XiangYun bunya-arena-like_virus 13 isolate XY126731 RNA-dependent RNA polymerase mRNA, partial cds	99.275	3792.81	cluster_2	*
PRJNA778885	XY1805_NODE_20_length_3964_cov_1598.380148	40	3964	no			glycoprotein precursor [Wutai mosquito phasivirus]	83.8		XiangYun bunya-arena-like_virus 13 glycoprotein	MAG: Phasivirus sp. isolate ZT_05 glycoprotein precursor, gene, partial cds	99.218	18719.4	cluster_2	0.809784
PRJNA778885	XY1805_NODE_1004_length_1427_cov_1062.951895	25	1427	no			nucleocapsid protein [Wutai mosquito phasivirus]	82.9		XiangYun bunya-arena-like_virus 13 nucleocapsid protein			13518.2	cluster_2	0.990976
PRJNA778885	XY1819_NODE_35_length_5917_cov_346.326510	25	5917	yes	other-negative-like_QGA70919.1_Nackenback_virus	49.3	MAG: RNA-dependent RNA polymerase [XiangYun qin-like virus]	99.9	Qinviridae		MAG: XiangYun qin-like virus isolate XY73804 RNA-dependent RNA polymerase gene, complete cds	98.952	613.05	cluster_7	*
PRJNA778885	XY1819_NODE_600_length_2468_cov_739.342727	26	2468	no			hypothetical protein [Wilkie qin-like virus]	24.9		XiangYun qin-like virus segment2			1364.78	cluster_7	0.955826
PRJNA778885	XY1831_NODE_136_length_3232_cov_1209.435316	30	3232	yes	birna-like_YP_004956721_Espirito_Santo_virus	98	MAG: putative VP1 [Mosquito X virus]	100	Birnaviridae		MAG: Mosquitoe x virus isolate XY68960 putative VP1 gene, complete cds	100	9071.03	cluster_13	*
PRJNA778885	XY1831_NODE_111_length_3425_cov_1526.311573	29	3425	no			polyprotein [Mosquito X virus]	99.1			Mosquitoe x virus segment A, complete sequence	99.149	11408.5	cluster_13	0.879368
PRJNA778885	XY1829_NODE_21_length_3109_cov_98.116896	34	3109	yes	luteo-sobemo-like_mosZJ35391_Sobemovirus_len2961_473aa	82.2	MAG: hypothetical protein 1 [Hubei mosquito virus 2]	99.4	Sobemovirus		MAG: Hubei mosquito virus 2 isolate XY1170 hypothetical protein 1 and RNA-dependent RNA polymerase mRNAs, complete cds	100	2906.77	cluster_5	*
PRJNA778885	XY1829_NODE_89_length_1638_cov_72.747315	28	872	no			hypothetical protein [Hubei mosquito virus 2]	98.4			Hubei mosquito virus 2 isolate HMV-G1/YN hypothetical protein gene, complete cds	97.248	3908.99	cluster_5	0.971469
PRJNA778885	XY1824_NODE_108_length_6485_cov_616.285848	25	6485	yes	bunya-arena-like_YP_009362029_Kigluaik_phantom_orthophasmavirus	39.6	MAG: RNA-dependent RNA polymerase, partial [Culex phasma-like virus]	99.7	Phasmaviridae		MAG: Culex phasma-like virus isolate XY100399 RNA-dependent RNA polymerase gene, partial cds	98.902	657.644	cluster_4	*
PRJNA778885	XY1824_NODE_2887_length_2178_cov_2694.136599	29	2178	no			glycoprotein [Culex phasma-like virus]	81.8			Culex phasma-like virus isolate PH1 segment M cRNA sequence, sequence	79.099	3062.65	cluster_4	0.845559
PRJNA778885	XY1824_NODE_2455_length_2334_cov_5236.579640	30	2334	no			putative glycoprotein [Terena virus]	84.8			Culex phasma-like virus isolate PH3 segment S cRNA sequence, sequence	85.493	5923.77	cluster_4	0.849563
PRJNA778885	XY1812_NODE_230_length_3256_cov_2523.466104	20	3256	yes	narna-levi-like_QIR30293_Plasmopara_viticola_associated_narnavirus_14	41.6	MAG: RNA-dependent RNA polymerase [Neofusicoccum parvum narnavirus 1]	41.6	Narnaviridae	Mosqustio narna-levi-like virus 1			6733.49	cluster_11	*
PRJNA778885	XY1812_NODE_2655_length_1448_cov_13088.373295	27	1448	no						Mosqustio narna-levi-like 1 virus segment2			41904.9	cluster_11	0.825689
PRJNA929070	S17BSBatR16_k141_172920_flag_1_multi_145.0000_len_3304	34	3304	yes	reo-like_add_YP_002302227_Rotavirus_A	94.1	RNA-dependent RNA polymerase [Rotavirus A]	99.3	Sedoreoviridae		Rotavirus A isolate RVA/Bat/MSLH14/G3P[3] RNA-dependent RNA polymerase (VP1) gene, complete cds	98.602	236.8	cluster_1	*
PRJNA929070	S17BSBatR16_k141_1572_flag_1_multi_218.0000_len_762	28	762	no			NSP4, partial [Rotavirus G3]	97.3			Human rotavirus A strain CMH079/05 nonstructural protein (NSP4) gene, complete cds	96.933	421.018	cluster_1	0.801336
PRJNA929070	S18CXBatR23_k141_5406_flag_1_multi_4221.0000_len_7025	32	7025	yes	toti-like_UHK03125_Sanya_totivirus_3_915	47	RNA-dependent RNA polymerase [Sanya totivirus 3]	41.4	Chrysoviridae	Bat toti-like virus 1			46677.1	cluster_1	*
PRJNA929070	S18CXBatR23_k141_3678_flag_0_multi_123.7232_len_784	37	784	no						Bat toti-like 1 virus segment2			807450	cluster_1	0.876855
PRJNA929070	S18LSBatR79_k141_15807_flag_1_multi_66.0000_len_3553	9	3553	yes	reo-like_YP_010086029_Rotavirus_J_1168	71.6	VP1 [Bat RVJ-like rotavirus BtSY3]	100	Sedoreoviridae				521.014	cluster_4	*
PRJNA929070	S18LSBatR79_k141_11014_flag_1_multi_142.0000_len_995	7	995	no			NSP2 [Bat RVJ-like rotavirus BtSY2]	82.7		NSP2 [Bat RVJ-like rotavirus BtSY3]			1255.86	cluster_4	0.878795
PRJNA929070	S18LSBatR79_k141_12241_flag_1_multi_139.0000_len_1324	6	1324	no			NSP1 [Bat RVJ-like rotavirus BtSY3]	99					991.844	cluster_4	0.81703
PRJNA929070	S18LSBatR79_k141_12721_flag_1_multi_199.0000_len_712	9	712	no			NSP5 [Bat RVJ-like rotavirus BtSY3]	99.5					1869.66	cluster_4	0.883056
PRJNA929070	S18LSBatR79_k141_2795_flag_1_multi_62.0000_len_3307	33	3307	yes	reo-like_add_YP_002302227_Rotavirus_A	94.2	RNA-dependent RNA polymerase [Rotavirus A]	98.7	Sedoreoviridae		Rotavirus A strain RVA/Human-wt/AUS/RCH272/2012/G3P[14] VP1 gene, complete cds	91.446	387.186	cluster_5	*
PRJNA929070	S18LSBatR79_k141_3031_flag_1_multi_29.0000_len_2565	41	2565	no			methyltransferase [Rotavirus A]	98.8			Rotavirus A isolate RVA/Bat/MSLH14/G3P[3] methyltransferase (VP3) gene, complete cds	97.858	217.18	cluster_5	0.854865
PRJNA929070	S18LSBatR79_k141_13212_flag_1_multi_39.0000_len_768	28	768	no			NSP4, partial [Rotavirus G8]	84			Human rotavirus A strain CMH079/05 nonstructural protein (NSP4) gene, complete cds	97.067	339.463	cluster_5	0.824953
PRJNA929070	S18LSBatR79_k141_5539_flag_1_multi_46.0000_len_1068	23	1068	no			structural protein VP7 [Rotavirus A]	99.7			Rotavirus A RVA/Human-wt/THA/MS2015-1-0001/G3P[10] VP7 gene for structural protein VP7, complete cds	95.09	374.766	cluster_5	0.81691
PRJNA880647	SRR21602909_k119_23143_flag_0_multi_57326.5578_len_2647	46	2647	yes	hepe-virga-like_NP_041197_Brome_mosaic_virus	98.8	2a protein [Brome mosaic virus]	99	Bromoviridae		Brome mosaic virus isolate DSMZ PV-0178 segment RNA2 RNA-dependent RNA polymerase (ORF2a) gene, complete cds	99.714	358329	cluster_1	*
PRJNA880647	SRR21602909_k119_25405_flag_1_multi_44.0000_len_3231	47	3231	no			hypothetical protein [Brome mosaic virus]	99.9			Brome mosaic virus isolate DSMZ PV-0178 segment RNA1 replicase (ORF1a) gene, complete cds	99.535	8240.38	cluster_1	0.820652
PRJNA880647	SRR21602909_k119_11439_flag_0_multi_48706.4792_len_2093	47	2093	no			hypothetical protein BMVs3gp1 [Brome mosaic virus]	100			Brome mosaic virus isolate Ohio segment RNA 3, complete sequence	99.507	626770	cluster_1	0.980227
PRJNA880647	SRR21602935_k119_30506_flag_1_multi_260.0000_len_3181	15	3181	yes	narna-levi-like_QIC52826_Apple_narna-like_virus_1	26.1	MAG: putative RNA-dependent RNA polymerase [Sanya botourmia-like virus 12]	29.3	Botourmiaviridae	Wheat rhizosphere narna-levi-like virus 1			707.9	cluster_19	*
PRJNA880647	SRR21602935_k119_39344_flag_1_multi_397.0000_len_1382	14	1382	no						Wheat rhizosphere narna-levi-like virus 1 segment2			1208.66	cluster_19	0.831851
PRJNA880647	SRR21602891_k119_9029_flag_1_multi_130.0000_len_3066	39	3066	yes	tombus-noda-like_SCO64864_Wild_carrot_mottle_virus	53.3	MAG: RNA-dependent RNA polymerase [Pastinaca umbravirus 1]	50.5	Tombusviridae	Wheat rhizosphere tombus-noda-like virus 1			1852.84	cluster_21	*
PRJNA880647	SRR21602891_k119_30121_flag_3_multi_277.2355_len_1295	39	1295	no						Wheat rhizosphere tombus-noda-like virus 1 segment2			3926.59	cluster_21	0.874971
PRJNA880647	SRR21602896_k119_156623_flag_1_multi_95.0000_len_1806	24	1806	yes	hepe-virga-like_UPT53668_Bactrocera_dorsalis_negev_like_virus_isolate_Bc_Bactrocera_correcta_2171	25.4	RNA-dependent RNA polymerase [Erysiphe necator associated virus 2]	73.7	Unknown	Wheat rhizosphere hepe-virga-like virus 1			775.808	cluster_13	*
PRJNA880647	SRR21602896_k119_32047_flag_1_multi_24.0000_len_740	31	648	no						Wheat rhizosphere hepe-virga-like virus 1 segment2			275.679	cluster_13	0.80026
PRJNA880647	SRR21602924_k119_52146_flag_1_multi_262.0000_len_7591	27	7591	yes	toti-like_add_tick107859_totiviridae_hubei_toti-like_virus_17_866aa	33.6	MAG: RNA-dependent RNA polymerase [Hubei toti-like virus 17]	33.6	Totivirade	Wheat rhizosphere toti-like virus 1	Totiviridae sp. isolate H4_Rhizo_45_scaffold_3706 sequence	70.853	758.545	cluster_36	*
PRJNA880647	SRR21602924_k119_5004_flag_1_multi_85.0000_len_1541	23	1541	no						Wheat rhizosphere toti-like virus 1 segment2			271.874	cluster_36	0.847842
PRJNA880647	SRR21602933_k119_30864_flag_1_multi_85.0000_len_2375	16	2375	yes	narna-levi-like_QIR30242_Plasmopara_viticola_associated_mitovirus_19	40.9	MAG: RNA-dependent RNA polymerase [Mitovirus sp.]	66.7	Narnaviridae	Wheat rhizosphere narna-levi-like virus 2	MAG: Mitovirus sp. isolate H4_Bulk_48_scaffold_6740 sequence	84.884	247.033	cluster_30	*
PRJNA880647	SRR21602933_k119_21297_flag_1_multi_1796.0000_len_757	24	692	no						Wheat rhizosphere narna-levi-like virus 2 segment2			7141.25	cluster_30	0.800687
PRJNA845961	SRR19632944_k141_12561_flag_1_multi_1832.0000_len_3286	16	3286	yes	reo-like_add_YP_002302227_Rotavirus_A	93.9	VP1 [Rotavirus A]	100	Sedoreoviridae		Rotavirus A strain P022T/pangolin/2018 segment 1, complete sequence	100	85616.1	cluster_3	*
PRJNA845961	SRR19632944_k141_14875_flag_1_multi_73.0000_len_2345	13	2345	no			VP4, partial [Rotavirus A]	100			Rotavirus A strain P022T /pangolin/2018 segment 4 VP4 gene, partial cds	100	3659.25	cluster_3	0.814218
PRJNA845961	SRR19632944_k141_15777_flag_1_multi_1221.0000_len_1576	14	1576	no			NSP1 [Rotavirus A]	100			Rotavirus A strain P027T/pangolin/2018 segment 5, complete sequence	100	64279.3	cluster_3	0.875977
PRJNA845961	SRR19632944_k141_12346_flag_1_multi_521.0000_len_2792	15	2792	no			inner core protein [Rotavirus A]	100			Rotavirus A strain P022T/pangolin/2018 segment 2, complete sequence	100	24796.5	cluster_3	0.888209
PRJNA845961	SRR19632944_k141_2084_flag_1_multi_1897.0000_len_2582	18	2582	no			VP3 [Rotavirus A]	100			Rotavirus A strain P030T/pangolin/2018 segment 3, complete sequence	99.961	91604.4	cluster_3	0.869693
PRJNA845961	SRR19632944_k141_8193_flag_1_multi_929.0000_len_1074	14	1074	no			NSP3 [Rotavirus A]	100			Rotavirus A strain P022T/pangolin/2018 segment 7, complete sequence	100	55021.9	cluster_3	0.937599
PRJNA845961	SRR19632944_k141_4159_flag_1_multi_112.0000_len_1325	13	1325	no			VP6 [Rotavirus A]	100			Rotavirus A strain P022T/pangolin/2018 segment 6, complete sequence	100	5757.46	cluster_3	0.831763
PRJNA845961	SRR19632944_k141_11066_flag_1_multi_136.0000_len_1047	11	1047	no			NSP2 [Rotavirus A]	100			Rotavirus A strain P022T/pangolin/2018 segment 8, complete sequence	100	8221.97	cluster_3	0.833289
PRJNA845961	SRR19632944_k141_11336_flag_1_multi_1208.0000_len_1076	16	1076	no			VP7 [Rotavirus A]	100			Rotavirus A strain P022T/pangolin/2018 segment 9, complete sequence	100	71313.8	cluster_3	0.939688
PRJNA845961	SRR19633040_k141_12118_flag_1_multi_279.0000_len_6465	4	6424	yes	bunya-arena-like_YP_009666332_Mukawa_virus	87.2	RNA-dependent RNA polymerase [Pangolin phlebovirus]	100	Phenuiviridae		Pangolin phlebovirus strain PPhV/BIME1/P014T/pangolin/2018 isolate BIME1 segment L, complete sequence	100	1219.41	cluster_1	*
PRJNA845961	SRR19633040_k141_8289_flag_1_multi_470.0000_len_1905	4	1905	no			nonstructural protein [Pangolin phlebovirus]	100			Pangolin phlebovirus strain PPhV/BIME1/P051T/pangolin/2018 isolate BIME1 segment S, complete sequence	100	2260.91	cluster_1	1
PRJNA845961	SRR19633040_k141_4932_flag_1_multi_171.0000_len_3320	5	3320	no			glycoprotein precursor [Pangolin phlebovirus]	100			Pangolin phlebovirus strain PPhV/BIME1/P014T/pangolin/2018 isolate BIME1 segment M, complete sequence	100	769.86	cluster_1	0.889899
PRJNA808220	SRR23502406_k119_528_flag_1_multi_145.0000_len_5817	107	5817	yes	hepe-virga-like_NP_612628_Beet_soil_borne_virus	99.8	Replicase read-through protein [Beet soil-borne virus]	98.8	Virgaviridae		Beet soil-borne virus RNA1 for 145 kDa protein, and 204 kDa protein	98.212	2176.01	cluster_3	*
PRJNA808220	SRR23502406_k119_2331_flag_1_multi_314.0000_len_3452	110	3452	no			104K protein [Beet soil-borne virus]	99.2			Beet soil-borne virus 19K and 104K protein genes, complete cds	99.447	5168.75	cluster_3	0.959074
PRJNA808220	SRR23502406_k119_2654_flag_1_multi_355.0000_len_2996	110	2996	no			triple-gene-block protein 1 [Beet soil-borne virus]	99.8			Beet soil-borne virus isolate DSMZ PV-0576 segment RNA 3, complete sequence	99.598	5094.49	cluster_3	0.94563
PRJNA808220	SRR23502387_k119_1570_flag_1_multi_62.0000_len_3758	110	3758	yes	toti-like_YP_009667006_Brassica_campestris_chrysovirus_1	60	putative RNA-dependent RNA polymerase [Brassica campestris chrysovirus 1]	52	Chrysoviridae	Beet toti-like virus 1			17355.7	cluster_1	*
PRJNA808220	SRR23502387_k119_2723_flag_1_multi_45.0000_len_4111	109	4111	no			putative viral coat protein [Brassica campestris chrysovirus 1]	38.9		Beet toti-like virus 1 segment2			12434.4	cluster_1	0.980984
PRJNA808220	SRR23502387_k119_1867_flag_1_multi_49.0000_len_3912	109	3912	no			putative viral protease [Brassica campestris chrysovirus 1]	34.1		Beet toti-like virus 1 segment3			13406.1	cluster_1	0.965881
PRJNA808220	SRR23502436_k119_6933_flag_1_multi_592.0000_len_1622	107	1622	yes	partiti-picobirna-like_YP_009665971_Beet_cryptic_virus_3	98.6	putative RNA-dependent RNA polymerase [Beet cryptic virus 3]	85.6	Partitiviridae	Beet partiti-picobirna-like virus 1	putative RNA-dependent RNA polymerase {double-stranded RNA2} [beet cryptic virus 3 BCV3, Genomic RNA, 1607 nt]<>putative RNA-dependent RNA polymerase {double-stranded RNA2} [beet cryptic virus 3 BCV3, Genomic RNA, 1607 nt]	98.29	193636	cluster_1	*
PRJNA808220	SRR23502436_k119_6725_flag_1_multi_1784.0000_len_1774	98	1774	no			putative CP [Camellia cryptic virus 2]	35		Beet partiti-picobirna-like virus 1 segment2			647736	cluster_1	0.860049
PRJNA808220	SRR23502383_k119_7344_flag_1_multi_56.0000_len_1982	110	1982	yes	partiti-picobirna-like_YP_002308574_Beet_cryptic_virus_1	100	putative RNA-dependent RNA polymerase [Beet cryptic virus 1]	100	Partitiviridae		Beet cryptic virus 1 putative RNA-dependent RNA polymerase (RdRp) gene, complete cds	99.897	4921.93	cluster_2	*
PRJNA808220	SRR23502383_k119_2341_flag_1_multi_31.0000_len_1778	109	1778	no			coat protein [Beet cryptic virus 1]	100			Beet cryptic virus 1 coat protein (CP) gene, complete cds	99.827	1923.79	cluster_2	0.835917
PRJNA808220	SRR23502344_k119_2195_flag_1_multi_2547.0000_len_1586	110	1586	yes	partiti-picobirna-like_YP_009508068_Beet_cryptic_virus_2	99.8	RNA-dependent RNA polymerase [Beet cryptic virus 2]	99.8	Partitiviridae		Beet cryptic virus 2 isolate Rp segment RNA2, complete sequence	99.871	194178	cluster_1	*
PRJNA808220	SRR23502344_k119_3594_flag_1_multi_740.0000_len_1531	110	1531	no			viral protein 2 [Beet cryptic virus 2]	100			Beet cryptic virus 2 segment dsRNA2b, complete sequence<>Beet cryptic virus 2 segment dsRNA2b, complete sequence	99.933	56975	cluster_1	0.983833
PRJNA808220	SRR23502344_k119_5340_flag_1_multi_529.0000_len_1580	110	1580	no			viral protein 1 [Beet cryptic virus 2]	100			Beet cryptic virus 2 segment dsRNA2a, complete sequence<>Beet cryptic virus 2 segment dsRNA2a, complete sequence	99.81	40578.1	cluster_1	0.984654
PRJNA808220	SRR23502370_k119_2933_flag_1_multi_6060.0000_len_2804	110	2804	yes	narna-levi-like_QBN22186_Beta_vulgaris_mitovirus_1	99.7	RNA-dependent RNA polymerase [Beta vulgaris mitovirus 1]	100	Mitoviridae		TPA_inf: Beta vulgaris mitovirus 1 strain BevuMV1-SB-SUAS-S2 RNA-dependent RNA polymerase (RdRp) gene, complete cds	99.964	194820	cluster_1	*
PRJNA808220	SRR23502370_k119_5177_flag_1_multi_75.0000_len_745	109	745	no						Beta vulgaris mitovirus 1 segment2			3458.2	cluster_1	0.815964
PRJNA706851	SRR13871682_k141_13626_flag_0_multi_142.5805_len_7588	75	7588	yes	picorna-like_Secoviridae_NP_7340172_Cycas_necrotic_stunt_virus	94.2	TPA_asm: polyprotein 1 [Cycas necrotic stunt virus]	90.9	Secoviridae		Lycopersicon esculentum nepovirus strain pt077-sec-6, complete genome	88.717	1965.73	cluster_3	*
PRJNA706851	SRR13871682_k141_16086_flag_0_multi_363.2260_len_4655	66	4585	no			hypothetical protein [Lycopersicon esculentum nepovirus]	89.7			Cycas necrotic stunt virus isolate AD segment RNA2, complete sequence	84.261	5184.33	cluster_3	0.859663
PRJNA706851	SRR13871704_k141_17397_flag_1_multi_1862.0526_len_6833	10	6709	yes	picorna-like_Secoviridae_YP_009507920_Blueberry_latent_spherical_virus	93.6	polyprotein [Blueberry latent spherical virus]	93.7	Secoviridae		Blueberry latent spherical virus genomic RNA, segment: 1, complete sequence<>Blueberry latent spherical virus genomic RNA, segment: 1, complete sequence	87.448	4482.77	cluster_2	*
PRJNA706851	SRR13871704_k141_33119_flag_0_multi_4044.6233_len_3900	13	3900	no			polyprotein [Blueberry latent spherical virus]	96.8			Blueberry latent spherical virus genomic RNA, segment: 2, complete sequence<>Blueberry latent spherical virus genomic RNA, segment: 2, complete sequence	90.502	9388.24	cluster_2	0.879754
PRJNA706851	SRR13871704_k141_39987_flag_1_multi_33.8474_len_4900	10	4900	no			polyprotein [Blueberry latent spherical virus]	84.7			Blueberry latent spherical virus genomic RNA, segment: 2, complete sequence<>Blueberry latent spherical virus genomic RNA, segment: 2, complete sequence	87.586	1024.12	cluster_2	0.902239
PRJNA706851	SRR13871629_k141_20928_flag_1_multi_351.0000_len_1460	23	1460	yes	partiti-picobirna-like_APG78281_Hubei_partiti-like_virus_42	84	RdRp [Hubei partiti-like virus 42]	80.8	Partitiviridae	Honeybees partiti-like virus 1			3799.4	cluster_2	*
PRJNA706851	SRR13871629_k141_6958_flag_1_multi_757.0000_len_1437	25	1437	no						Honeybees partiti-like virus 1 segment2			10016.8	cluster_2	0.83543
PRJNA706851	SRR13871719_k141_33414_flag_0_multi_38075.0000_len_1721	151	1721	yes	partiti-picobirna-like_APG78322_Hubei_partiti-like_virus_34	99.8	RdRp [Hubei partiti-like virus 34]	99.8	Partitiviridae		Hubei partiti-like virus 34 strain WHWN68514 RdRp gene, complete cds	99.442	7437.38	cluster_2	*
PRJNA706851	SRR13871719_k141_28160_flag_1_multi_11967.0000_len_1256	152	1256	no			hypothetical protein [Osugoroshi virus]	37.5		Hubei partiti-like virus 34 segment2			8433.66	cluster_2	0.910724
PRJNA706851	SRR13871719_k141_37802_flag_1_multi_9015.6370_len_2609	154	1345	no						Hubei partiti-like virus 34 segment3			27450.2	cluster_2	0.860985
PRJNA706851	SRR13871719_k141_17833_flag_1_multi_9276.4641_len_1688	153	1610	no						Hubei partiti-like virus 34 segment4			16167.4	cluster_2	0.901494
PRJNA706851	SRR13871719_k141_51397_flag_1_multi_3612.2621_len_1446	152	1446	no						Hubei partiti-like virus 34 segment5			3589.34	cluster_2	0.892848
PRJNA706851	SRR13871690_k141_38505_flag_0_multi_3252.1315_len_2103	152	1398	yes	tombus-noda-like_YP_001911137_Chronic_bee_paralysis_virus	98.7	MAG: RNA-dependent RNA polymerase [Chronic bee paralysis virus]	99.8	Nodaviridae		MAG: Chronic bee paralysis virus isolate CBPV_No5_AM-079-HN2017-5 hypothetical protein and RNA-dependent RNA polymerase genes, complete cds	98.426	9612.78	cluster_23	*
PRJNA706851	SRR13871690_k141_43088_flag_1_multi_14384.2742_len_2825	155	2401	no			MAG: hypothetical protein [Chronic bee paralysis virus]	98.8			MAG: Chronic bee paralysis virus isolate CBPV_No14_Am025-HLJ2017 hypothetical protein genes, complete cds	98.806	22021.2	cluster_23	0.982363
PRJNA706851	SRR13871690_k141_64726_flag_1_multi_9766.0564_len_1099	154	1040	no						Chronic bee paralysis virus segment3			17009.8	cluster_23	0.894921
PRJNA706851	SRR13871690_k141_59177_flag_1_multi_3605.0000_len_982	149	982	no						Chronic bee paralysis virus segment4			5864.83	cluster_23	0.905483
PRJNA706851	SRR13871690_k141_28156_flag_0_multi_3203.3611_len_634	150	634	no						Chronic bee paralysis virus segment5			27491	cluster_23	0.93528
PRJNA706851	SRR13871708_k141_31376_flag_1_multi_10392.0000_len_2336	74	2336	yes	orthomyxo-like_add_AED98371_Jos_virus	56	MAG: polymerase subunit PB1 [Varroa orthomyxovirus-1]	99.9	Orthomyxoviridae		MAG: Varroa orthomyxovirus-1 isolate VOV1_No9_Am061-YN2017 polymerase subunit PB1 gene, complete cds	100	7372.77	cluster_12	*
PRJNA706851	SRR13871708_k141_16168_flag_1_multi_7096.0000_len_2125	69	1986	no			MAG: polymerase subunit PA [Varroa orthomyxovirus-1]	100			MAG: Varroa orthomyxovirus-1 isolate VOV1_No9_Am061-YN2017 polymerase subunit PA gene, complete cds	100	5175.6	cluster_12	0.811535
PRJNA706851	SRR13871708_k141_37903_flag_1_multi_14428.0000_len_1730	70	1730	no			MAG: glycoprotein [Varroa orthomyxovirus-1]	99.8			MAG: Varroa orthomyxovirus-1 isolate VOV1_No9_Am061-YN2017 glycoprotein gene, complete cds	100	9599.42	cluster_12	0.824421
PRJNA706851	SRR13871708_k141_46426_flag_3_multi_7405.9571_len_1634	60	1634	no			MAG: nucleoprotein [Varroa orthomyxovirus-1]	100			MAG: Varroa orthomyxovirus-1 isolate VOV1_No9_Am061-YN2017 nucleoprotein gene, complete cds	100	4075.64	cluster_12	0.811403
PRJNA706851	SRR13871708_k141_21283_flag_1_multi_19186.0000_len_1049	65	1049	no			MAG: M protein [Varroa orthomyxovirus-1]	98.9			MAG: Varroa orthomyxovirus-1 isolate VOV1_No9_Am061-YN2017 M protein gene, complete cds	100	17226.7	cluster_12	0.862234
PRJNA706851	SRR13871708_k141_6362_flag_1_multi_3990.0000_len_2478	67	2478	no			MAG: polymerase subunit PB2 [Varroa orthomyxovirus-1]	100			MAG: Varroa orthomyxovirus-1 isolate VOV1_No9_Am061-YN2017 polymerase subunit PB2 gene, complete cds	100	2491.25	cluster_12	0.808086
PRJEB35805	ERR3761291_k119_70765_flag_1_multi_122.8815_len_1992	24	1896	yes	partiti-picobirna-like_AZT88586_Clohesyomyces_aquaticus_partitivirus_1_Clohesyomyces_aquaticus_578	63	RNA-dependent RNA polymerase, partial [Soybean leaf-associated partitivirus 2]	62.6	Partitiviridae	Root partiti-picobirna-like virus 1			442.213	cluster_3	*
PRJEB35805	ERR3761291_k119_80654_flag_1_multi_150.0000_len_1755	23	1755	no						Root partiti-picobirna-like virus 1 segment2			511.385	cluster_3	0.878878
PRJEB35805	ERR3761291_k119_4725_flag_1_multi_265.0000_len_1716	26	1716	no						Root partiti-picobirna-like virus 1 segment3			907.544	cluster_3	0.845828
PRJEB35805	ERR3761375_k119_75408_flag_1_multi_120.0000_len_6069	59	6069	yes	hepe-virga-like_QKN22675_Erysiphe_necator_associated_flexivirus_3_Erysiphe_necator_1992	49	RNA-dependent RNA polymerase, partial [Lentinula edodes deltaflexivirus 1]	40.3	Unknown	Root hepe-virga-like virus 1			1697.6	cluster_9	*
PRJEB35805	ERR3761375_k119_27074_flag_1_multi_472.0000_len_2189	61	2189	no						Root hepe-virga-like virus 1 segment2			6971.08	cluster_9	0.871873
PRJEB35805	ERR3761375_k119_30493_flag_1_multi_242.0000_len_2097	44	2097	no						Root hepe-virga-like virus 1 segment3			3575.98	cluster_9	0.864497
PRJEB35805	ERR3761350_k119_81772_flag_1_multi_175.0000_len_1784	72	1784	yes	hepe-virga-like_QIM57886_Auricularia_heimuer_mycovirgavirus_1	26.1	RNA dependent RNA polymerase [Erysiphe necator associated abispo virus 1]	41.9	Unknown	Root hepe-virga-like virus 2			1097.71	cluster_3	*
PRJEB35805	ERR3761350_k119_56345_flag_1_multi_272.0000_len_841	86	841	no						Root hepe-virga-like virus 2 segment2			3432.51	cluster_3	0.813823
PRJEB35805	ERR3761334_k119_536_flag_1_multi_88.0000_len_7214	95	7214	yes	hepe-virga-like_UQS94373_Brapardiv_virus_3_Paratrachymyrmex_diversus_2464	28.6	replicase [Agaricus bisporus virus 5]	31.2	Unknown	Root hepe-virga-like virus 3			452.678	cluster_2	*
PRJEB35805	ERR3761334_k119_105197_flag_1_multi_58.0000_len_940	98	940	no						Root hepe-virga-like virus 3 segment2			559.142	cluster_2	0.80175
PRJNA386568	SRR23214420_k141_10194_flag_0_multi_919.1461_len_8724	59	8724	yes	toti-like_BAJ21197_Lentinula_edodes_mycovirus_HKB	46.9	RNA-dependent RNA polymerase [Rhizoctonia solani dsRNA virus 10]	36.4	Unknown	Peat toti-like virus 1			291.832	cluster_100	*
PRJNA386568	SRR23214420_k141_26185_flag_1_multi_723.0000_len_2700	53	2700	no						Peat toti-like virus 1 segment2			256.197	cluster_100	0.847025
PRJNA386568	SRR7153017_k141_1485_flag_1_multi_370.0000_len_9222	60	9222	yes	picorna-like_Dicistroviridae_YP_009315868_Centovirus_AC	46	MAG: polymerase polyprotein [Riboviria sp.]	42.1	Dicistroviridae	Peat picorna-like virus 1			580.231	cluster_19	*
PRJNA386568	SRR7153017_k141_19627_flag_1_multi_2013.0000_len_801	64	801	no						Peat picorna-like virus 1 segment2			6295.52	cluster_19	0.808613
PRJNA386568	SRR23214432_k141_14953_flag_1_multi_909.0000_len_1546	11	1546	yes	hepe-virga-like_UPT53668_Bactrocera_dorsalis_negev_like_virus_isolate_Bc_Bactrocera_correcta_2171	24.2	RNA-dependent RNA polymerase [Erysiphe necator associated virus 1]	54.5	Unknown	Peat hepe-virga-like virus 1			452.215	cluster_19	*
PRJNA386568	SRR23214432_k141_351_flag_1_multi_2245.0000_len_980	13	980	no						Peat hepe-virga-like virus 1 segment2			1263.28	cluster_19	0.80305
PRJNA386568	SRR23214422_k141_22582_flag_1_multi_1084.0000_len_3852	47	3852	yes	tombus-noda-like_add_WZFSL82820_tombusviridae_wenzhou_tombus-like_virus_17_574aa	33.8	hypothetical protein 2 [Wenzhou tombus-like virus 17]	33.3	Tombusviridae	Peat tombus-noda-like virus 1			263.295	cluster_21	*
PRJNA386568	SRR23214422_k141_20366_flag_1_multi_1391.0000_len_1690	41	1690	no						Peat tombus-noda-like virus 1 segment2			353.317	cluster_21	0.860711
PRJNA386568	SRR23214422_k141_8272_flag_1_multi_37621.0000_len_980	66	980	no						Peat tombus-noda-like virus 1 segment3			8504.13	cluster_21	0.845341
